# Ibrutinib blocks YAP1 activation and reverses BRAFi resistance in melanoma cells

**DOI:** 10.1101/2020.03.25.006916

**Authors:** SA Misek, PA Newbury, E Chekalin, S Paithankar, AI Doseff, B Chen, KA Gallo, RR Neubig

## Abstract

Most BRAF-mutant melanoma tumors respond initially to BRAFi/MEKi therapy, although few patients have durable long-term responses to these agents. The goal of this study was to utilize an unbiased computational approach to identify inhibitors which reverse an experimentally derived BRAFi resistance gene expression signature. Using this approach, we found that ibrutinib effectively reverses this signature and we demonstrate experimentally that ibrutinib re-sensitizes a subset of BRAFi-resistant melanoma cells to vemurafenib. Ibrutinib is used clinically as a BTK inhibitor; however, neither BTK deletion nor treatment with acalabrutinib, another BTK inhibitor with reduced off-target activity, re-sensitized cells to vemurafenib. These data suggest that ibrutinib acts through a BTK-independent mechanism in vemurafenib re-sensitization. To better understand this mechanism, we analyzed the transcriptional profile of ibrutinib-treated BRAFi-resistant melanoma cells and found that the transcriptional profile of ibrutinib was highly similar to that of multiple SRC kinase inhibitors. Since ibrutinib, but not acalabrutinib, has significant off-target activity against multiple SRC family kinases, it suggests that ibrutinib may be acting through this mechanism. Furthermore, genes either upregulated or downregulated by ibrutinib treatment are enriched in YAP1 target genes and we showed that ibrutinib, but not acalabrutinib, reduces YAP1 activity in BRAFi-resistant melanoma cells. Taken together, these data suggest that ibrutinib, or other SRC family kinase inhibitors, may be useful for treating some BRAFi/MEKi-refractory melanoma tumors.
