## Supplementary material for "Ibrutinib blocks YAP1 activation and reverses BRAFi resistance in melanoma cells": Table S1

### Sheet: Sheet1
CRISPR_Guide_Name	gDNA_PCR_Forward	gDNA_PCR_Reverse	Nested_Sequencing
sgBTK#1	caccttaccaagcacacagg	ctactcccctcctcctacca	ctgtgggaggaggttggtag
sgBTK#2	tcccctccctctctctttct	aatattggtgaggggaggcc	tgttatctccagcaagggca
*All primers are listed in 5' - 3' orientation
